# Limited genomic signatures of population collapse in the critically endangered black abalone (*Haliotis cracherodii*)

**DOI:** 10.1101/2024.01.26.577275

**Authors:** Brock Wooldridge, Chloé Orland, Erik Enbody, Merly Escalona, Cade Mirchandani, Russell Corbett-Detig, Joshua D. Kapp, Nathaniel Fletcher, Karah Ammann, Peter Raimondi, Beth Shapiro

## Abstract

The black abalone, *Haliotis cracherodii*, is a large, long-lived marine mollusc that inhabits rocky intertidal habitats along the coast of California and Mexico. In 1985, populations were impacted by a bacterial disease known as withering syndrome (WS) that wiped out >90% of individuals, leading to the species’ designation as critically endangered. Current conservation strategies include restoring diminished populations by translocating healthy individuals. However, population collapse on this scale may have dramatically lowered genetic diversity and strengthened geographic differentiation, making translocation-based recovery contentious. Additionally, the current prevalence of WS is unknown. To address these uncertainties, we sequenced and analyzed the genomes of 133 black abalone individuals from across their present range. We observed no spatial genetic structure among black abalone, with the exception of a single chromosomal inversion that increases in frequency with latitude. Genetic divergence between sites is minimal, and does not scale with either geographic distance or environmental dissimilarity. Genetic diversity appears uniformly high across the range. Despite this, however, demographic inference confirms a severe population bottleneck beginning around the time of WS onset, highlighting the temporal offset that may occur between a population collapse and its potential impact on genetic diversity. Finally, we find the bacterial agent of WS is equally present across the sampled range, but only in 10% of individuals. The lack of genetic structure, uniform diversity, and prevalence of WS bacteria indicates that translocation could be a valid and low-risk means of population restoration for black abalone species’ recovery.
