## Extended Data Table S1 for "Limited genomic signatures of population collapse in the critically endangered black abalone (*Haliotis cracherodii*)"

### Sheet: Haliotis_inversion_genotype_plu
Sample	Alternate Name	Site	Long	Lat	QCpassing
ASI03	ASI03	ASI	-121.939	36.6295	Y
ASI06	ASI06	ASI	-121.939	36.6295	N
ASI07	ASI07	ASI	-121.939	36.6295	Y
ASI08	ASI08	ASI	-121.939	36.6295	N
BCR04	BCR04	BCR	-121.599	36.0699	Y
BCR05	BCR05	BCR	-121.599	36.0699	Y
BCR07	BCR07	BCR	-121.599	36.0699	Y
BCR09	BCR09	BCR	-121.599	36.0699	Y
BOA01	BOA01	BOA	-120.602	34.5567	Y
BOA02	BOA02	BOA	-120.602	34.5567	Y
BOA05	BOA05	BOA	-120.602	34.5567	Y
BOA07	BOA07	BOA	-120.607	34.5567	Y
BSCO001A	GPT01	GPT	-120.456	34.4432	Y
BSCO001B	GPT02	GPT	-120.456	34.4432	Y
BSCO001C	GPT03	GPT	-120.456	34.4432	Y
BSCO001D	GPT04	GPT	-120.455	34.4433	Y
BSCO001E	GPT05	GPT	-120.455	34.4433	Y
BSCO001F	GPT06	GPT	-120.455	34.4433	Y
BSCO001G	GPT07	GPT	-120.455	34.4433	N
BSCO001H	GPT08	GPT	-120.455	34.4433	Y
BSCO001I	GPT09	GPT	-120.455	34.4433	Y
BSCO001J	GPT10	GPT	-120.455	34.4432	Y
BSCO001K	SCPE03	SCPE	-119.699	34.0311	Y
BSCO001L	SCPE04	SCPE	-119.699	34.0311	Y
BSCO001M	SCPE05	SCPE	-119.699	34.0311	Y
BSCO001N	SCPE06	SCPE	-119.699	34.0311	Y
BSCO001O	SCPH08	SCPH	-119.687	34.0203	Y
BSCO001P	SCPH09	SCPH	-119.687	34.0207	Y
BSCO001Q	SCPH10	SCPH	-119.687	34.0209	Y
BSCO001R	SCPH11	SCPH	-119.687	34.0208	Y
CAR01	CAR01	CAR	-121.934	36.5435	Y
CAR05	CAR05	CAR	-121.934	36.5435	N
CAR07	CAR07	CAR	-121.934	36.5443	Y
CAR08	CAR08	CAR	-121.934	36.5446	Y
CAR11	CAR11	CAR	-121.934	36.5439	Y
CHI02	CHI02	CHI	-121.959	36.6067	N
CHI03	CHI03	CHI	-121.959	36.6067	Y
CHI07	CHI07	CHI	-121.959	36.6067	Y
CHI09B	CHI09B	CHI	-121.959	36.6068	Y
CLE01	CLE01	CLE	-118.547	32.9183	Y
CLE02	CLE02	CLE	-118.547	32.9183	Y
CLE04	CLE04	CLE	-118.594	33.0138	Y
CLE05	CLE05	CLE	-118.575	33.0337	Y
DOL01	DOL01	DOL	-121.624	36.1066	Y
DOL02	DOL02	DOL	-121.624	36.1066	Y
DOL04	DOL04	DOL	-121.633	36.1151	Y
DOL08	DOL08	DOL	-121.624	36.1066	Y
FRA05	FRA05	FRA	-122.36	37.1494	Y
FRA06	FRA06	FRA	-122.36	37.1494	Y
FRA09	FRA09	FRA	-122.361	37.1495	Y
FRA10	FRA10	FRA	-122.361	37.1495	Y
GAR01	GAR01	GAR	-121.934	36.4689	Y
GAR04	GAR04	GAR	-121.934	36.4689	Y
GAR06	GAR06	GAR	-121.934	36.469	Y
GAR10	GAR10	GAR	-121.934	36.469	N
HOP06	HOP06	HOP	-121.908	36.6214	Y
HOP10	HOP10	HOP	-121.908	36.6214	Y
HOP11	HOP11	HOP	-121.908	36.6212	Y
HOP12	HOP12	HOP	-121.908	36.6212	Y
LMC04	LMC04	LMC	-121.628	36.1204	Y
LMC05	LMC05	LMC	-121.633	36.1201	Y
LMC06	LMC06	LMC	-121.633	36.1201	Y
LMC09	LMC09	LMC	-121.633	36.1201	Y
MCR03	MCR03	MCR	-121.491	35.9797	Y
MCR07	MCR07	MCR	-121.49	35.9795	Y
MCR08	MCR08	MCR	-121.491	35.9797	Y
MCR10	MCR10	MCR	-121.49	35.9795	Y
MOL02	MOL02	MOL	-121.863	36.2803	N
MOL06	MOL06	MOL	-121.863	36.2803	Y
MOL09	MOL09	MOL	-121.863	36.2803	Y
MOL11	MOL11	MOL	-121.863	36.2803	Y
PAR01	PAR01	PAR	-121.697	36.1739	Y
PAR02	PAR02	PAR	-121.697	36.1739	N
PAR04	PAR04	PAR	-121.697	36.1739	Y
PAR08	PAR08	PAR	-121.696	36.1739	Y
PBL02	PBL02	PBL	-121.287	35.6651	Y
PBL03	PBL03	PBL	-121.287	35.6651	Y
PBL05B	PBL05B	PBL	-121.287	35.6649	Y
PBL10	PBL10	PBL	-121.287	35.6649	Y
PEB01	PEB01	PEB	-122.416	37.2326	Y
PEB04	PEB04	PEB	-122.416	37.2326	N
PEB05	PEB05	PEB	-122.416	37.2326	N
PEB07	PEB07	PEB	-122.416	37.2326	N
PEB09	PEB09	PEB	-122.416	37.2326	Y
PES01	PES01	PES	-121.954	36.5611	Y
PES02	PES02	PES	-121.954	36.5611	Y
PES06	PES06	PES	-121.954	36.5611	Y
PES08	PES08	PES	-121.954	36.561	Y
PSN01	PSN01	PSN	-121.319	35.7286	Y
PSN03B	PSN03B	PSN	-121.319	35.7286	Y
PSN06B	PSN06B	PSN	-121.319	35.7286	Y
PSN12	PSN12	PSN	-121.319	35.7285	Y
PTL02	PTL02	PTL	-121.947	36.5137	Y
PTL06	PTL06	PTL	-121.947	36.5137	Y
PTL07	PTL07	PTL	-121.947	36.5137	Y
PTL09	PTL09	PTL	-121.947	36.5138	Y
PVA01	PVA01	PVA	-121.481	35.947	Y
PVA02	PVA02	PVA	-121.48	35.947	Y
PVA03	PVA03	PVA	-121.481	35.9472	Y
PVA04B	PVA04B	PVA	-121.481	35.9472	Y
Sal2-24	Sal2-24	Sal	-116.756	31.9191	Y
Sal2-15	Sal2-15	Sal	-116.756	31.9191	N
Sal2-18	Sal2-18	Sal	-116.756	31.9191	N
Sal20	Sal20	Sal	-116.756	31.9191	Y
Sal6	Sal6	Sal	-116.756	31.9191	Y
Sal7	Sal7	Sal	-116.756	31.9191	Y
SCT05	SCT05	SCT	-122.243	37.0505	Y
SCT06	SCT06	SCT	-122.243	37.0505	Y
SCT08	SCT08	SCT	-122.243	37.0505	Y
SCT11	SCT11	SCT	-122.243	37.0504	Y
SMCP01	SMCP01	SMCP	-120.379	34.0216	Y
SMCP02	SMCP02	SMCP	-120.379	34.0216	Y
SMCP03	SMCP03	SMCP	-120.379	34.0216	Y
SMCP08	SMCP08	SMCP	-120.379	34.0216	Y
SMOH02	SMOH02	SMOH	-120.408	34.052	Y
SMOH04	SMOH04	SMOH	-120.408	34.052	N
SMOH07	SMOH07	SMOH	-120.408	34.052	Y
SMOH08	SMOH08	SMOH	-120.408	34.052	Y
SNMP04	SNMP04	SNMP	-119.496	33.2186	Y
SNMP06B	SNMP06B	SNMP	-119.496	33.2186	Y
SNMP08	SNMP08	SNMP	-119.496	33.2186	Y
SNMP09	SNMP09	SNMP	-119.496	33.2186	Y
SNTS03	SNTS03	SNTS	-119.53	33.285	Y
SNTS04	SNTS04	SNTS	-119.53	33.285	N
SNTS06	SNTS06	SNTS	-119.53	33.285	Y
SNTS08	SNTS08	SNTS	-119.53	33.285	Y
SOB04	SOB04	SOB	-121.929	36.4479	Y
SOB06	SOB06	SOB	-121.929	36.4479	Y
SOB08	SOB08	SOB	-121.929	36.4479	Y
SOB10	SOB10	SOB	-121.929	36.4479	Y
SRFP13	SRFP13	SRFP	-120.05	33.9145	Y
SRFP16B	SRFP16B	SRFP	-120.05	33.9145	Y
SRFP17	SRFP17	SRFP	-120.05	33.9145	Y
SRFP19	SRFP19	SRFP	-120.05	33.9145	Y
SRFR01	SRFR01	SRFR	-120.238	33.9933	Y
SRFR04	SRFR04	SRFR	-120.238	33.9933	Y
SRFR06	SRFR06	SRFR	-120.238	33.9933	Y
SRFR10	SRFR10	SRFR	-120.238	33.9933	N
STA02	STA02	STA	-120.615	34.73	Y
STA03	STA03	STA	-120.615	34.73	Y
STA05	STA05	STA	-120.615	34.7298	Y
STA08	STA08	STA	-120.615	34.7298	Y
SWC05	SWC05	SWC	-121.94	36.5609	Y
SWC06	SWC06	SWC	-121.94	36.5609	Y
SWC07	SWC07	SWC	-121.94	36.5609	Y
SWC08	SWC08	SWC	-121.941	36.5609	Y
VDM01	VDM01	VDM	-121.142	35.604	Y
VDM04	VDM04	VDM	-121.142	35.6042	Y
VDM06	VDM06	VDM	-121.142	35.6042	Y
VDM10	VDM10	VDM	-121.142	35.6041	Y
